# Whole genome sequencing and comparative genomic studies of *Priestia filamentosa* JURBA-X for its drought-tolerance, plant-growth promotion, and fluorescent characteristics

**DOI:** 10.1101/2024.04.09.588649

**Authors:** Sneha Murthy, Mallu Govardhana, Kumudini Belur Satyan, Gaurav Sharma

## Abstract

*Priestia filamentosa* JURBA-X is a nonmotile, endospore-forming, and Gram-positive bacterium isolated from a rhizosphere soil sample of groundnut fields in Andhra Pradesh, India, during summer. JURBA-X exhibits chains of filamentous morphology with vibrant yellow fluorescence. It shows tolerance to drought stress, phosphate solubilization, siderophore production, and antibacterial activity. 16s rRNA and single-copy orthologous DNA gyrase subunit B-based phylogenies suggested its closeness with *Priestia filamentosa* spp., leading to its classification as *P. filamentosa* JURBA-X. The whole genome was assembled into 5,113,908 bp, distributed across 55 contigs with a GC content of 36.59% and 5,352 protein-coding genes. Genome-genome distance and average nucleotide identity confirmed its designation as a novel strain within *P. filamentosa.* Assignment of genes/proteins in diverse functions such as drought tolerance, plant growth promotion (PGP), lantibiotics, polyketides, vitamin synthesis, siderophores production, and phosphate solubilization highlight its potential utilization in agriculture as a PGPR and industrial production of antimicrobial agent, vitamins, and biopolymers. Our research concluded that the fluorescence exhibited by JURBA-X is potentially attributed to the production of resistomycin, which might have been horizontally transferred from *Streptomyces resistomycificus* as inferred by the homology of resistomycin (rem) biosynthesis cluster genes.
