## Supplementary material for "Whole genome sequencing and comparative genomic studies of *Priestia filamentosa* JURBA-X for its drought-tolerance, plant-growth promotion, and fluorescent characteristics": Table S1, S2, S3, S4, S5

### Sheet: Table S1
ANI		Priestia megaterium	Priestia filamentosa						Priestia endophytica	Priestia koreensis
			DSM-27955	JURBA-X	PK5_39	2102	Hbe603	SGD-14
Priestia megaterium		1	0.845464	0.842688	0.84446	0.842688	0.842127	0.845464	0.846192	0.839168
Priestia filamentosa	DSM-27955	0.845464	1	0.990709	0.996749	0.990709	0.997827	1	0.950689	0.836792
	JURBA-X	0.842688	0.990709	1	0.990246	1	0.990523	0.990703	0.95066	0.833845
	PK5_39	0.84446	0.996749	0.990246	1	0.99032	0.996168	0.996733	0.950412	0.833831
	2102	0.842688	0.990709	1	0.99032	1	0.990523	0.990703	0.95066	0.833845
	Hbe603	0.842127	0.997827	0.990523	0.996168	0.990523	1	0.997656	0.951053	0.835514
	SGD-14	0.845464	1	0.990703	0.996733	0.990703	0.997656	1	0.950689	0.836792
Priestia endophytica		0.846192	0.950689	0.95066	0.950412	0.95066	0.951053	0.950689	1	0.833288
Priestia koreensis		0.839168	0.836792	0.833845	0.833831	0.833845	0.835514	0.836792	0.833288	1

### Sheet: Table S2
GGDC	GGDC
Query genome	Organism	Reference genome	DDH	Model C.I.	Distance	Prob. DDH >= 70%	G+C difference
Priestia filamentosa JURBA-X	Bacillus flamentosus DSM 27955	GCA_002237735.1	98.7	[98.1 - 99.2%]	0.0021	98.01	1.12
Priestia filamentosa JURBA-X	Bacillus Filamentosus SGD-14	GCA_900177535.1	98.7	[98.1 - 99.2%]	0.0021	98.01	1.12
Priestia filamentosa JURBA-X	Bacillus Filamentosus Hbe603	GCA_000972245.3	98.6	[98 - 99.1%]	0.0022	97.99	1.04
Priestia filamentosa JURBA-X	Bacillus Filamentosus PK5_39	GCA_003600795.1	98.5	[97.8 - 99%]	0.0024	97.96	1.02
Priestia filamentosa JURBA-X	Bacillus Filamentosus 2102	GCA_000283255.1	94.6	[93 - 95.9%]	0.007	97.12	1.17
Priestia filamentosa JURBA-X	Bacillus filamentosus	GCA_000283255.1	94.6	[93 - 95.9%]	0.007	97.12	1.17
Priestia filamentosa JURBA-X	Bacillus Filamentosus HL2HP6	GCA_002946475.1	94.2	[92.4 - 95.5%]	0.0075	97.01	0.43
Priestia filamentosa JURBA-X	Bacillus endophyticus	GCA_003269955.1	65.6	[62.7 - 68.4%]	0.0425	68.89	1.1
Priestia filamentosa JURBA-X	Bacillus megaterium	GCA_002574795.1	23.3	[21 - 25.8%]	0.1875	0	0.23
Priestia filamentosa JURBA-X	Bacillus koreensis	GCA_001274935.1	22.4	[20.1 - 24.9%]	0.1955	0	2.53

### Sheet: Table S3
List of annotated genes involved in osmotic stress tolerance (osmolytes synthesis, transporters, and enzymatic antioxidants) in P. filamentosa JURBA-X genome.
Bacterial osmoregulation genes	Gene Annotation	Gene name
Osmoregulation	Betaine aldehyde dehydrogenase (EC 1.2.1.8)	gbsB
Osmoregulation	Glycine betaine ABC transport system OpuAA (EC 3.6.3.32)	opuAA
Osmoregulation	Glycine betaine ABC transport system, permease protein OpuAB	opuAB
Osmoregulation	Glycine betaine transporter OpuD	opuD
Osmoregulation	L-Proline/Glycine betaine transporter ProP (TC:2.A.1.6)	proP
Osmoregulation	L-Proline/Glycine betaine transporter ProP	proP
Osmoregulation	Arginine decarboxylase (EC 4.1.1.19)	sepA
Osmoregulation	agmatinase [EC:3.5.3.11]	speB
Osmoregulation	spermidine synthase [EC:2.5.1.16]	speE
Osmoregulation	S-adenosylmethionine decarboxylase [EC:4.1.1.50]	speD
Osmoregulation	Spermidine/putrescine import ABC transporter PotA (TC 3.A.1.11.1)	potA
Osmoregulation	agmatine deiminase	aguA
Osmoregulation	N-carbamoyl putrescine amidase	aguB
Antioxident system	Superoxide dismutase (EC 1.15.1.1)	sod
Antioxident system	Catalase (EC 1.11.1.6)	cat
Antioxident system	Glutathione peroxidase (EC 1.11.1.9)	gp
Antioxident system	Chloroperoxidase (EC 1.11.1.10)	cpo
Antioxident system	Thiol peroxidase (EC 1.11.1.15)	tpo
Stress proteins	Heat-inducible transcription repressor HrcA	hrcA
Stress proteins	Heat shock protein GrpE	grpE
Stress proteins	Chaperone protein DnaK	dnaK
Stress proteins	Chaperone protein DnaJ	dnaJ
Stress proteins	Cold shock protein of CSP family	csp
List of annotated genes involved in siderophore (Bacillibactin) biosynthesis, transport system (Bacillibactin and Ferrichrome), and auxin biosynthesis in P. filamentosa genome.
PGP activity genes	Gene Annotation	Gene name
Siderophore synthesis	2,3-dihydro-2,3-dihydroxybenzoate dehydrogenase (EC 1.3.1.28)	dhbA
Siderophore synthesis	Isochorismate synthase (EC 5.4.4.2)	dhbC
Siderophore synthesis	2,3-dihydroxybenzoate-AMP ligase (EC 2.7.7.58)	dhbE
Siderophore synthesis	Isochorismatase (EC 3.3.2.1)	dhbB
Siderophore synthesis	non-ribosomal peptide synthetase (EC 2.7.7.-)	dhbF
Siderophore synthesis	Fe-bacillibactin uptake system FeuC	feuC
Siderophore synthesis	Fe-bacillibactin uptake system FeuB	feuB
Siderophore synthesis	Fe-bacillibactin uptake system FeuA	feuA
Siderophore synthesis	Ferrichrome transport ATP-binding protein FhuC	fhuC
Siderophore synthesis	Ferrichrome transport system permease protein FhuB	fhuB
Siderophore synthesis	Ferrichrome transport system permease protein FhuG	fhuG
Auxin biosynthesis	tryptophan synthase alpha chain [EC:4.2.1.20]	trpA
Auxin biosynthesis	tryptophan synthase beta chain [EC:4.2.1.20]	trpB
Auxin biosynthesis	indole-3-glycerol phosphate synthase [EC:4.1.1.48]	trpC
Auxin biosynthesis	anthranilate phosphoribosyltransferase [EC:2.4.2.18]	trpD
Auxin biosynthesis	anthranilate synthase component I [EC:4.1.3.27]	trpE
Auxin biosynthesis	phosphoribosylanthranilate isomerase [EC:5.3.1.24]	trpF
Auxin biosynthesis	Anthranilate synthase component II (EC 4.1.3.27)	trpG
Auxin biosynthesis	Indole-3-acetaldehyde dehydrogenase (1.21.3)	aldA
Auxin biosynthesis	Auxin efflux carrier family protein	aec
List of annotated genes involved in inorganic phosphate, phosphonate, inorganic sulfate, alkanosulfates, and nitrogen metabolism in P. filamentosa JURBA-X genome
PGP activity genes	Gene Annotation	Gene name
Phosphate metabolisam	Phosphate ABC transporter, substrate-binding protein pstS	pstS
Phosphate metabolisam	Phosphate ABC transporter, permease protein pstC (TC 3.A.1.7.1)	pstC
Phosphate metabolisam	Phosphate ABC transporter, permease protein pstA (TC 3.A.1.7.1)	pstA
Phosphate metabolisam	Phosphate ABC transporter, ATP-binding protein pstB (TC 3.A.1.7.1)	pstB
Phosphate metabolisam	Phosphate transport system regulatory protein PhoU	phoU
Phosphate metabolisam	Alkaline phosphatase synthesis transcriptional regulatory protein PhoP	phoP
Phosphate metabolisam	Phosphate regulon sensor protein PhoR (SphS) (EC 2.7.13.3)	phoR
Phosphate metabolisam	Phosphate regulon transcriptional regulatory protein PhoB (SphR)	phoB
Phosphate metabolisam	Predicted ATPase related to phosphate starvation-inducible protein PhoH	PhoH
Phosphate metabolisam	Alkaline phosphatase (EC 3.1.3.1)	ap
Phosphate metabolisam	Exopolyphosphatase (EC 3.6.1.11)	ppx
Phosphate metabolisam	Polyphosphate kinase (EC 2.7.4.1)	ppk
Phosphate metabolisam	phosphonate transport system ATP-binding protein [EC:7.3.2.2]	phnC
Phosphate metabolisam	phosphonate ABC transporter substrate-binding protein	phnD
Phosphate metabolisam	Phosphonate ABC transporter periplasmic component (TC 3.A.1.9.1)	phnE
Phosphate metabolisam	2-aminoethylphosphonate ABC transporter permease protein	phnS
Phosphate metabolisam	2-aminoethylphosphonate:pyruvate aminotransferase (EC 2.6.1.37)	phnW
Phosphate metabolisam	Phosphonoacetaldehyde hydrolase (EC 3.11.1.1)	phnX
PGP activity genes	Gene Annotation	Gene name
Sulfate metabolisam	Sulfate transporter	set
Sulfate metabolisam	Sulfate transporter	set
Sulfate metabolisam	Sulfate transporter	set
Sulfate metabolisam	Sulfate/phosphate permease	set
Sulfate metabolisam	adenylylsulfate kinase [EC:2.7.1.25]	cysC
Sulfate metabolisam	sulfate adenylyltransferase [EC:2.7.7.4]	cysN
Sulfate metabolisam	phosphoadenosine phosphosulfate reductase (EC:1.8.4.8 )	cysH
Sulfate metabolisam	bifunctional oligoribonuclease and PAP phosphatase NrnA [EC:3.1.3.7 3.1.13.3]	cysQ
Sulfate metabolisam	sulfonate transport system substrate-binding protein	ssuA
Sulfate metabolisam	sulfonate transport system permease protein	ssuC
Sulfate metabolisam	sulfonate transport system ATP-binding protein [EC:3.6.3.-]	ssuB
Sulfate metabolisam	alkanesulfonate monooxygenase [EC:1.14.14.5]	ssuD
Sulfate metabolisam	FMN reductase [EC:1.5.1.38]	ssuE
Sulfate metabolisam	sulfite reductase (NADPH) flavoprotein alpha-component [EC:1.8.1.2]	cysJ
Sulfate metabolisam	sulfite reductase (NADPH) hemoprotein beta-component [EC:1.8.1.2]	cysI
Sulfate metabolisam	cysteine synthase [EC:2.5.1.47]	cysK
Sulfate metabolisam	serine O-acetyltransferase [EC:2.3.1.30]	cysE
Sulfate metabolisam	cystathionine gamma-synthase [EC:2.5.1.48]	metB
Sulfate metabolisam	homoserine O-succinyltransferase/O-acetyltransferase [EC:2.3.1.46 2.3.1.31]	metA
Sulfate metabolisam	cystathionine gamma-lyase / homocysteine desulfhydrase [EC:4.4.1.1 4.4.1.2]	mccB
Nitrogen metabolism	MFS transporter, NNP family, nitrate/nitrite transporter	nrt
Nitrogen metabolism	assimilatory nitrate reductase catalytic subunit [EC:1.7.99.-]	nasA
Nitrogen metabolism	nitronate monooxygenase [EC:1.13.12.16]	ncd2
Nitrogen metabolism	nitrite reductase (NADH) large subunit [EC:1.7.1.15]	nirB
Nitrogen metabolism	nitrite reductase (NADH) small subunit [EC:1.7.1.15]	nirD
Nitrogen metabolism	glutamine synthetase [EC:6.3.1.2]	glnA
Nitrogen metabolism	glutamate synthase (NADPH) large chain [EC:1.4.1.13]	gltB
Nitrogen metabolism	glutamate synthase (NADPH) small chain [EC:1.4.1.13]	gltD
Nitrogen metabolism	glutamate dehydrogenase [EC:1.4.1.2]	gudB
Nitrogen metabolism	glutamate dehydrogenase (NADP) [EC:1.4.1.4]	gdhA

### Sheet: Table S4
Bacteriocins	DSM-2795		2102		Hbe603		PK5-39		SGD-14		JURBA-X
Sactipeptides	27170	47170	76868	96868					27170	47170
Lasso_peptide	890414	910414	889433	909433	3519932	3539932	4424828	4444828	890414	910414	3834110	3854110
LAPs	48299	69283	22406	43390	149180	170164	2930594	2951578	48299	69283	127727	148711
261.1;Thusin_beta			21422	48873							243068	270517
Lanthipeptide_class_II
174.1;Cerecidin
122.1;Staphylococcins_C55a_SacaA
Sactipeptides
Lasso_peptide
Lanthipeptide_class_IV
224.2;UviB	203246	223414							203246	223414
18.1;Cytolysin_ClyLl	161576	184362			408365	431194	2669558	2692368	161576	184398
Lanthipeptide_class_I							-6157	13843
LAPs							22472	42472

### Sheet: Table S5
S.N.	Secondary Metabolites type	Hbe603		DSM27955		PK5_39		SGD-14		2102		JURBA-X: Chr 24 contigs		JURBA-X: 24+31 with contigs seperation		JURBA-X: 24+31 without contigs seperation
		From	To	From	To	From	To	From	To	From	To	From	To	From	To	From	To
1	LAP,RiPP-like	146911	170456	46029	69574	2930305	2953850	46029	69574	22118	45663	46148	69693	46148	69693	125458	149003
2	Lanthipeptide-class-ii	409126	432191	160581	183646	2668563	2691628	160581	183646	20386	46455	70661	96730	70661	96730	242030	268099
3	Terpene	913614	932631	23936	44754	1658387	1674856	176020	197876	23798	42817	456049	476867	456049	476867	1304385	1323403
4	T3PKS	1170945	1212033	282435	323523	1887821	1928909	282435	323523	281124	322212	177308	218396	177308	218396	1024999	1066087
5	Terpene	1418116	1439972	176020	197876	2166608	2187426	23936	44754	530622	552478	56602	78458	56602	78458	1404066	1425922
6	NRPS,T1PKS	2132114	2213044	376836	458671	1025863	1107281	376836	458671	423797	505524
7	RiPP-like	2360686	2371561	798052	808927	1025863	1107281	798052	808927	306853	317383
8	Betalactone	2622116	2646805	861172	885861	641118	665807	861172	885861	30426	55115	458851	483540	458851	483540	2431731	2456420
9	NRPS	3449118	3509153	921194	981229	4454457	4514492	921194	981229	919354	979389	918535	978576	918535	978576	3864892	3924933
10	Lassopeptide	3519644	3543497	886849	910702	4421265	4445118	886849	910702	885870	909723	884190	908043	884190	908043	3830547	3854400
11	CDPS			1236548	1257261	1	16260	1236548	1257261
12	RRE-containing					118566	129954
13	LAP					20901	42960
14	Lanthipeptide-class-i					1	15024
15	T2PKS													1	43092	4766790	4839329
		Plasmid pBEH3		All Plasmids (8) Hbe603								JURBA-X Plasmid Contigs (31)		JURBA-X Plasmid Contigs, single line fasta		JURBA-X Plasmid Contig 7
16	T2PKS	No Results		No Results								1	43092	1	43092	1	43092
